# FhaA plays a key role in mycobacterial polar elongation and asymmetric growth

**DOI:** 10.1101/2024.08.13.607006

**Authors:** Jessica Rossello, Bernardina Rivera, Maximiliano Anzibar Fialho, Ingrid Augusto, Magdalena Gil, Marina Andrea Forrellad, Fabiana Bigi, Azalia Rodríguez Taño, Estefanía Urdániz, Mariana Piuri, Kildare Miranda, Anne Marie Wehenkel, Pedro M Alzari, Leonel Malacrida, Rosario Durán

**Author notes:** Proteomic Platform, Mass Spectrometry for Biology Unit, CNRS UAR 2024, Institut Pasteur, Université Paris Cité, 75015, Paris, France.

## Abstract

Mycobacteria, including pathogens like *Mycobacterium tuberculosis*, exhibit unique growth patterns and cell envelope structures that challenge our understanding of bacterial physiology. This study sheds light on FhaA, a conserved protein in *Mycobacteriales*, revealing its pivotal role in coordinating cell envelope biogenesis and asymmetric growth.

The elucidation of the FhaA interactome in living mycobacterial cells reveals its participation in the protein network orchestrating cell envelope biogenesis and cell elongation/division. By manipulating FhaA levels, we uncovered its influence on cell morphology, cell envelope organization, and the localization of peptidoglycan biosynthesis machinery. Notably, *fhaA* deletion disrupted the characteristic asymmetric growth of mycobacteria, highlighting its importance in maintaining this distinctive feature.

Our findings position FhaA as a key regulator in a complex protein network, orchestrating the asymmetric distribution and activity of cell envelope biosynthetic machinery. This work not only advances our understanding of mycobacterial growth mechanisms but also identifies FhaA as a potential target for future studies on cell envelope biogenesis and bacterial growth regulation. These insights into the fundamental biology of mycobacteria may pave the way for novel approaches to combat mycobacterial infections addressing the ongoing challenge of diseases like tuberculosis in global health.
