## Supplementary Tables 1-5 for "FhaA plays a key role in mycobacterial polar elongation and asymmetric growth"

### Sheet: Table S1
Table S1
Proteins exclusively detected in Msmeg_fhaA ( p≤ 0.01)
	Spectral counts
Accesion	Msmeg_fhaA replicate 1	Msmeg_fhaA replicate 2	Msmeg_fhaA replicate 3	Msmeg_fhaA replicate 4	Msmeg_fhaA replicate 5	Total spectral counts	# replicates	Ortholog M. tuberculosis H37Rv	Description	Overlap with other elongasome component interactomes
FhaA	414	357	535	742	613	2661	5	Rv0020c	Fha A M.tuberculosis (strain H37Rv)	FtsQ pull down (1)-Mycolate interactor (2)
A0QP93	14	16	19	27	33	109	5	Rv0227c	Uncharacterized protein OS=Mycobacterium smegmatis (strain ATCC 700084 / mc(2)155) GN=MSMEG_0317 PE=4 SV=1	MmpL3 interactor (3)/Mycolate interactor (2)
A0R5R5	19	19	10	20	17	85	5	Rv3720	Cyclopropane fatty-acyl-phospholipid synthase OS=Mycobacterium smegmatis (strain ATCC 700084 / mc(2)155) GN=MSMEG_6284 PE=4 SV=1
A0R316	9	11	14	22	16	72	5	Rv1057	Uncharacterized protein OS=Mycobacterium smegmatis (strain ATCC 700084 / mc(2)155) GN=MSMEG_5308 PE=4 SV=1	Mmpl3 interactor (4)
A0R7I5	14	6	14	22	8	64	5	Rv3910	Integral membrane protein MviN OS=Mycobacterium smegmatis (strain ATCC 700084 / mc(2)155) GN=MSMEG_6929 PE=4 SV=1	MmpL3 interactor (3)
A0R2B0	7	2	3	13	10	35	5	Rv1249c	Putative membrane protein OS=Mycobacterium smegmatis (strain ATCC 700084 / mc(2)155) GN=MSMEG_5048 PE=4 SV=1	Mycolate interactor (2)
A0QRP7	11	8	3	9	2	33	5	Rv1940	TROVE domain protein OS=Mycobacterium smegmatis (strain ATCC 700084 / mc(2)155) GN=MSMEG_1193 PE=4 SV=1
A0QNF5	5	4	6	10	7	32	5	Rv0008c	Cell wall synthesis protein CwsA OS=Mycobacterium smegmatis (strain ATCC 700084 / mc(2)155) GN=cwsA PE=1 SV=1	Mmpl3 interactor (3)
A0QW27	9	9	4	6	3	31	5	Rv2674	Methionine-R-sulfoxide reductase OS=Mycobacterium smegmatis (strain ATCC 700084 / mc(2)155) GN=msrB PE=4 SV=1
A0QZ12	6	1	3	12	8	30	5	Rv2051c	Polyprenol monophosphomannose synthase OS=Mycobacterium smegmatis (strain ATCC 700084 / mc(2)155) GN=ppm1 PE=1 SV=1
A0R343	6	2	6	6	10	30	5	Rv1063c	Amidate substrates transporter protein OS=Mycobacterium smegmatis (strain ATCC 700084 / mc(2)155) GN=MSMEG_5336 PE=4 SV=1
A0QX25	2	1	3	8	13	27	5	Rv1480	Uncharacterized protein OS=Mycobacterium smegmatis (strain ATCC 700084 / mc(2)155) GN=MSMEG_3148 PE=4 SV=1
A0QYF6	7	2	4	8	5	26	5	Rv1836c	Uncharacterized protein OS=Mycobacterium smegmatis (strain ATCC 700084 / mc(2)155) GN=MSMEG_3641 PE=4 SV=1
A0R727	7	5	3	6	3	24	5	Rv2989	Glycerol operon regulatory protein OS=Mycobacterium smegmatis (strain ATCC 700084 / mc(2)155) GN=MSMEG_6757 PE=4 SV=1
A0QSH0	4	3	5	4	5	21	5	Rv0724	Putative protease IV Sppa OS=Mycobacterium smegmatis (strain ATCC 700084 / mc(2)155) GN=sppA PE=4 SV=1
A0QWV8	7	5	3	1	5	21	5	Rv1422	Putative gluconeogenesis factor OS=Mycobacterium smegmatis (strain ATCC 700084 / mc(2)155) GN=MSMEG_3080 PE=3 SV=1
A0QR74	1	6	3	4	4	18	5	Rv3057c	Short chain dehydrogenase OS=Mycobacterium smegmatis (strain ATCC 700084 / mc(2)155) GN=MSMEG_1011 PE=3 SV=1
A0QZX9	3	4	3	3	3	16	5	Rv2129c	Short chain dehydrogenase OS=Mycobacterium smegmatis (strain ATCC 700084 / mc(2)155) GN=MSMEG_4188 PE=3 SV=1
A0QQB2	4	0	6	15	15	40	4	Rv0312	Conserved hypothetical proline and threonine rich protein OS=Mycobacterium smegmatis (strain ATCC 700084 / mc(2)155) GN=MSMEG_0692 PE=4 SV=1
A0R5R3	4	0	5	6	12	27	4	Rv3718c	KanY protein OS=Mycobacterium smegmatis (strain ATCC 700084 / mc(2)155) GN=MSMEG_6282 PE=4 SV=1	FtsQ pull down(1)
A0QXC8	0	7	5	6	4	22	4	Rv2458	DoxX OS=Mycobacterium smegmatis (strain ATCC 700084 / mc(2)155) GN=MSMEG_3255 PE=4 SV=1
A0R1H3	5	0	5	5	5	20	4	Rv2521	Antioxidant, AhpC/TSA family protein OS=Mycobacterium smegmatis (strain ATCC 700084 / mc(2)155) GN=MSMEG_4753 PE=4 SV=1
A0QWJ2	6	3	5	3	0	17	4	Rv2587c	Protein translocase subunit SecD OS=Mycobacterium smegmatis (strain ATCC 700084 / mc(2)155) GN=secD PE=3 SV=1
A0QQF4	5	0	2	6	4	17	4	Rv0383c	Putative conserved secreted protein OS=Mycobacterium smegmatis (strain ATCC 700084 / mc(2)155) GN=MSMEG_0736 PE=4 SV=1	FtsQ pulldown (1)/MmpL3 intractor (4)
A0R3K5	0	3	2	4	8	17	4	Rv0966c	Uncharacterized protein OS=Mycobacterium smegmatis (strain ATCC 700084 / mc(2)155) GN=MSMEG_5505 PE=4 SV=1
1. Wu, K. J. et al. Characterization of Conserved and Novel Septal Factors in Mycobacterium smegmatis. J Bacteriol 200, (2018).
2. Kavunja, H. W. et al. Photoactivatable Glycolipid Probes for Identifying Mycolate–Protein Interactions in Live Mycobacteria. J. Am. Chem. Soc. 142, 7725–7731 (2020).
3. Belardinelli, J. M. et al. The MmpL3 interactome reveals a complex crosstalk between cell envelope biosynthesis and cell elongation and division in mycobacteria. Sci Rep 9, 10728 (2019).
4. Fay, A. et al. Two Accessory Proteins Govern MmpL3 Mycolic Acid Transport in Mycobacteria. mBio 10, (2019).
											Q3I5Q7

### Sheet: Table S2
Table S2
Proteins enriched in FhaA interactome (Fold change>2)
Accesion	Fold Change	p-Value	Description	Orthologue in Mtb	cellular component (revisar)	Overlap with other elongasome component interactomes
A0QPE7	8.0545	3.86255e-05	3-oxoacyl-acyl-carrier protein reductase FabG4 OS=Mycobacterium smegmatis (strain ATCC 700084 / mc(2)155) GN=fabG4 PE=1 SV=1	Rv0242	-
A0R201	7.8343	0.0090931	ATP synthase gamma chain OS=Mycobacterium smegmatis (strain ATCC 700084 / mc(2)155) GN=atpG PE=1 SV=1	Rv1309	CM-Peripheral M	FtsQ pull down (5)
A0R588	6.70056	0.0159463	ATP-dependent zinc metalloprotease FtsH OS=Mycobacterium smegmatis (strain ATCC 700084 / mc(2)155) GN=ftsH PE=3 SV=1	Rv3610	CM-multipass MP	FtsQ pull down (1)
A0QVL2	5.87985	0.000314279	Probable malate:quinone oxidoreductase OS=Mycobacterium smegmatis (strain ATCC 700084 / mc(2)155) GN=mqo PE=1 SV=1	Rv2852c	-
A0QV18	5.13761	0.00629777	Uncharacterized protein OS=Mycobacterium smegmatis (strain ATCC 700084 / mc(2)155) GN=MSMEG_2416 PE=4 SV=1	Rv2927c	iDM at poles and patches in membrane	FtsQ pull down (1) (Jain?)
A0R1Z9	5.11683	4.62441e-05	ATP synthase epsilon chain OS=Mycobacterium smegmatis (strain ATCC 700084 / mc(2)155) GN=atpC PE=1 SV=1	Rv1311	CM-Peripheral M	Mycolate interactor (2)
A0R051	5.08456	0.0145973	Ubiquinol-cytochrome c reductase iron-sulfur subunit OS=Mycobacterium smegmatis (strain ATCC 700084 / mc(2)155) GN=MSMEG_4262 PE=4 SV=1	Rv2195	CM-multipass MP
A0QPE8	4.67494	0.0223674	3-ketoacyl-CoA thiolase OS=Mycobacterium smegmatis (strain ATCC 700084 / mc(2)155) GN=fadA2 PE=3 SV=1	Rv0243	-	FtsQ pull down (5)
A0QP27	4.507	0.0159362	Drug exporters of the RND superfamily-like protein OS=Mycobacterium smegmatis (strain ATCC 700084 / mc(2)155) GN=mmpL3 PE=4 SV=1	Rv0206	CM-Peripheral M/cell tip and septum	Mycolate interactor (2)
A0R696	3.71577	0.0122099	Glycine/D-amino acid oxidase OS=Mycobacterium smegmatis (strain ATCC 700084 / mc(2)155) GN=MSMEG_6471 PE=4 SV=1	Rv2208	-
A0R3N8	3.69849	0.00183654	Succinate semialdehyde dehydrogenase OS=Mycobacterium smegmatis (strain ATCC 700084 / mc(2)155) GN=MSMEG_5538 PE=3 SV=1	Rv0223	-
A0QX24	3.66468	0.000217367	ATPase, MoxR family protein OS=Mycobacterium smegmatis (strain ATCC 700084 / mc(2)155) GN=moxR PE=4 SV=1	Rv1479	-
A0QVM4	3.58921	0.00258131	Transcription termination/antitermination protein NusA OS=Mycobacterium smegmatis (strain ATCC 700084 / mc(2)155) GN=nusA PE=3 SV=1	Rv2841c	cytoplasm	Mycolate interactor (2)
A0R203	3.44426	0.00404512	ATP synthase subunit b-delta OS=Mycobacterium smegmatis (strain ATCC 700084 / mc(2)155) GN=atpFH PE=1 SV=1	Rv1307	CM-single pass MP
A0QQJ4	3.20478	0.000990602	F420-dependent glucose-6-phosphate dehydrogenase OS=Mycobacterium smegmatis (strain ATCC 700084 / mc(2)155) GN=fgd PE=1 SV=2	Rv0407	-
A0QR91	3.16547	0.000574734	Cyclohexanone monooxygenase OS=Mycobacterium smegmatis (strain ATCC 700084 / mc(2)155) GN=MSMEG_1030 PE=4 SV=1	Rv3049	-
Q9AFI5	3.08024	0.00270186	Single-stranded DNA-binding protein OS=Mycobacterium smegmatis (strain ATCC 700084 / mc(2)155) GN=ssb PE=1 SV=1	Rv0054	septum (6)	FtsQ pull down (5)
A0QQI4	2.98736	0.00109293	Phosphoribosylglycinamide formyltransferase 2 OS=Mycobacterium smegmatis (strain ATCC 700084 / mc(2)155) GN=purT PE=4 SV=1	Rv0389	-
A0QQB0	2.96224	0.00116921	Iron-sulfur cluster-binding protein OS=Mycobacterium smegmatis (strain ATCC 700084 / mc(2)155) GN=MSMEG_0690 PE=4 SV=1	Rv0338c	IMP	FtsQ pull down (1)
A0QNJ7	2.81095	0.00680602	Conserved hypothetical proline and alanine rich protein OS=Mycobacterium smegmatis (strain ATCC 700084 / mc(2)155) GN=MSMEG_0067 PE=4 SV=1	Rv3876	-
A0QSL0	2.78872	0.0129905	Thioredoxin reductase OS=Mycobacterium smegmatis (strain ATCC 700084 / mc(2)155) GN=MSMEG_1516 PE=4 SV=1	Rv3913	-
A0QWV9	2.74847	0.0207668	Putative sporulation transcription regulator WhiA OS=Mycobacterium smegmatis (strain ATCC 700084 / mc(2)155) GN=whiA PE=1 SV=2	Rv1423	-	Mycolate interactor (2)
A0QYW6	2.72382	0.000780024	Universal stress protein family protein, putative OS=Mycobacterium smegmatis (strain ATCC 700084 / mc(2)155) GN=MSMEG_3811 PE=1 SV=1	Rv1636	-
A0QVU2	2.68737	0.00819679	35 kDa protein OS=Mycobacterium smegmatis (strain ATCC 700084 / mc(2)155) GN=MSMEG_2695 PE=4 SV=1	Rv2744c	-
A0R200	2.62767	0.000159287	ATP synthase subunit beta OS=Mycobacterium smegmatis (strain ATCC 700084 / mc(2)155) GN=atpD PE=1 SV=1	Rv1310	CM-Peripheral M	FtsQ pull down (5)
A0R202	2.49366	0.00059497	ATP synthase subunit alpha OS=Mycobacterium smegmatis (strain ATCC 700084 / mc(2)155) GN=atpA PE=1 SV=1	Rv1308	CM-Peripheral M	FtsQ pull down (5)
A0R4J1	2.29057	0.00399829	Phosphoribosylamine--glycine ligase OS=Mycobacterium smegmatis (strain ATCC 700084 / mc(2)155) GN=purD PE=3 SV=1	Rv0772	-
A0R006	2.271	0.000323826	Cell wall synthesis protein Wag31 OS=Mycobacterium smegmatis (strain ATCC 700084 / mc(2)155) GN=wag31 PE=1 SV=1	Rv2145	-	MmpL3 interactor (3)
A0QQ61	2.10816	0.0194098	ABC transporter ATP-binding protein OS=Mycobacterium smegmatis (strain ATCC 700084 / mc(2)155) GN=MSMEG_0639 PE=3 SV=1	Rv1281c	-	FtsQ pull down (1)
A0QR89	2.07736	0.000924713	Geranylgeranyl reductase OS=Mycobacterium smegmatis (strain ATCC 700084 / mc(2)155) GN=MSMEG_1028 PE=4 SV=1	Rv0561c	-
A0R012	2.05846	0.013343	Cell division protein FtsZ OS=Mycobacterium smegmatis (strain ATCC 700084 / mc(2)155) GN=ftsZ PE=3 SV=1	Rv2150c	-	MmpL3 interactor (3)
#PatternLab's TFold analyzer
#Parameters used:
#F-stringency :0.04,	q-value:0.05
#Normalization used: Total Signal
1. Wu, K. J. et al. Characterization of Conserved and Novel Septal Factors in Mycobacterium smegmatis. J Bacteriol 200, (2018).
2. Kavunja, H. W. et al. Photoactivatable Glycolipid Probes for Identifying Mycolate–Protein Interactions in Live Mycobacteria. J. Am. Chem. Soc. 142, 7725–7731 (2020).
3. Belardinelli, J. M. et al. The MmpL3 interactome reveals a complex crosstalk between cell envelope biosynthesis and cell elongation and division in mycobacteria. Sci Rep 9, 10728 (2019).
4. Fay, A. et al. Two Accessory Proteins Govern MmpL3 Mycolic Acid Transport in Mycobacteria. mBio 10, (2019).
5. Jain, P. et al. Delineating FtsQ-mediated regulation of cell division in Mycobacterium tuberculosis. J. Biol. Chem. 293, 12331–12349 (2018).
6. Zhu, J. et al. Spatiotemporal localization of proteins in mycobacteria. Cell Rep. 37, 110154 (2021).

### Sheet: Table S3
Table S3
Network analysis by STRING
Network Stats
number of nodes:	56
number of edges:	94
average node degree:	3.36
avg. local clustering coefficient:	0.47
expected number of edges:	46
PPI enrichment p-value:	2.29e-10
Network has significantly more interactions than expected
Enrichment in the interactome
# background genes	# genes	category	description	FDR value	genes	p-value
8	5	COMPARTMENTS	Proton-transporting ATP synthase complex	1.3e-05	atpC|atpD|atpG|atpA|atpFH	3.94e-08
12	5	COMPARTMENTS	Cell pole	3.04e-05	ABK74656.1|ABK72891.1|ABK69728.1|wag31|ABK75599.1	1.85e-07
7	3	COMPARTMENTS	Cell tip	0.0034	ABK74656.1|ABK72891.1|ABK75599.1	6.17e-05
8	3	COMPARTMENTS	Cell septum	0.004	ABK74656.1|ABK72891.1|ABK75599.1	8.43e-05
1049	19	COMPARTMENTS	Membrane	0.0249	ABK74525.1|ABK74656.1|ABK69625.1|ABK71584.1|ABK71081.1|sppA|mqo|ABK71106.1|secD|ABK74674.1|ABK75942.1|atpC|atpD|atpG|atpA|atpFH|ABK70654.1|ftsH|ABK70175.1	0.00061
71	8	GO Biological Process	Ribonucleotide biosynthetic process	6.93e-05	ABK72891.1|purT|atpC|atpD|atpG|atpA|atpFH|purD	2.16e-07
56	7	GO Biological Process	Purine ribonucleotide biosynthetic process	0.00014	purT|atpC|atpD|atpG|atpA|atpFH|purD	6.95e-07
35	6	GO Biological Process	Regulation of developmental process	0.00014	cwsA|ABK69728.1|ABK72851.1|whiA|wag31|ABK70175.1	8.74e-07
34	5	GO Biological Process	Regulation of cell shape	0.0013	cwsA|ABK69728.1|ABK72851.1|wag31|ABK70175.1	1.5e-05
38	5	GO Biological Process	Cell cycle	0.0017	cwsA|ABK69728.1|whiA|wag31|ftsZ	2.44e-05
194	9	GO Biological Process	Nucleobase-containing compound biosynthetic process	0.0022	ABK72891.1|purT|nusA|atpC|atpD|atpG|atpA|atpFH|purD	3.65e-05
44	5	GO Biological Process	Cell division	0.0027	cwsA|ABK69728.1|whiA|wag31|ftsZ	4.66e-05
206	9	GO Biological Process	Carbohydrate derivative biosynthetic process	0.0032	ABK72891.1|purT|atpC|atpD|atpG|atpA|atpFH|purD|ABK70175.1	5.73e-05
322	10	GO Biological Process	Aromatic compound biosynthetic process	0.0144	ABK72891.1|purT|nusA|ABK74007.1|atpC|atpD|atpG|atpA|atpFH|purD	0.00033
353	10	GO Biological Process	Heterocycle biosynthetic process	0.0269	ABK72891.1|purT|nusA|ABK74007.1|atpC|atpD|atpG|atpA|atpFH|purD	0.00067

### Sheet: Table S4
Table S4. Levels of FhaA and Wag31 in control and Msmeg_fhaA strains
Locus	Signal(control)	Signal (Msmeg_fhaA)	pValue	Description
FhaA	6.5	595.333	0.000114061	Fha A M.tuberculosis
A0R006	52.6667	74	0.110324	Cell wall synthesis protein Wag31 OS=Mycobacterium smegmatis

### Sheet: Table S5
Table S5.
Strains and plasmids used in this work
Name	M. smegmatis strain	Plasmid	Resistance	Reference
Control	mc(2) 155	pLAM12	Amp	Gil et al. J Proteomics. 2019 ;192:321–33.
Msmeg_fhaA	mc(2) 155	pLAM12_fhaA	Amp/Kan	Gil et al. J Proteomics. 2019 ;192:321–33.
Msmeg_scarlett_fhaA	mc(2) 155	pLAM12_scarlett_fhaA	Amp/Kan	This work
WT	mc(2) 6	none	Amp	Viswanathan et al. FEMS Microbiol Lett. 2017; 64(2).
Msmeg_ΔfhaA	mc(2) 6	none	Amp/Hyg	Viswanathan et al. FEMS Microbiol Lett. 2017; 64(2).
Msmeg_ΔfhaA_fhaA	mc(2) 6	pMV306_fhaA	Amp/Hyg/Kan	Viswanathan et al. FEMS Microbiol Lett. 2017; 64(2).
